# Chromosomal Characteristics of Salt Stress Heritable Gene Expression in the Rice Genome

**DOI:** 10.1101/2021.01.05.425484

**Authors:** Matthew T. McGowan, Zhiwu Zhang, Stephen P. Ficklin

## Abstract

**Background:** Gene expression is potentially an important heritable quantitative trait that mediates between genetic variation and higher-level complex phenotypes through time and condition-dependent regulatory interactions. Increasing quantities of high-throughput DNA and RNA sequencing and standardization of research populations has resulted in the accumulation of overlapping -omics data allowing for deeper investigation into the genomic structure and conditional stability of gene expression traits. Therefore, we sought to explore both the genomic and condition-specific characteristics of gene expression heritability within the context of chromosomal structure, using a diverse, 84-line, *Oryza sativa* (rice) population under optimal and salt-stressed conditions.

**Results:** Heritability was estimated for the 84 genotypes with common tools and an approach using biological gene expression replicates similar to a twin study in humans. Overall, 5,936 genes were found to have heritable expression regardless of condition and 1,377 genes were found to have heritable expression only during salt stress. These genes with salt-specific heritable expression are enriched for functional terms associated with response to stimulus and transcription factor activity. Additionally, we discovered that highly and lowly expressed genes, and genes with heritable expression are distributed differently along the chromosomes in patterns that follow previously identified chromosomal conformation capture (Hi-C) A/B chromatin compartments. Furthermore, multiple genomic hot-spots enriched for genes with salt-specific heritability were identified on chromosomes 1, 4, 6, and 8. These hotspots were found to contain genes functionally enriched for transcriptional regulation and overlaps with a previously identified major QTL for salt-tolerance in rice.

**Conclusions:** Investigating the heritability of traits, and in-particular gene expression traits, is important towards a basic understanding of how regulatory networks behave across a population. Additionally, heritable gene expression architecture can be used for further exploration of gene-trait relationships, assist in interpretation and analysis of eQTLs, used as priors for approaches seeking to identification of potential biomarkers, or used in genomic selection modules with potential applications in plant breeding. This work provides insights into patterns of expression and spatial patterns at the chromosomal level.
