## Additional File 2 for "Chromosomal Characteristics of Salt Stress Heritable Gene Expression in the Rice Genome"

### Sheet: Table S1
Supplemental Table S1. Windows Enriched for Salt-specific Heritable Expression
Window Index	Chromosome	Position	Start	End	Gene Frequency	Fisher's Adjusted p-value	-log10(p-value)
1	1	37500000	36450000	38550000	19	0.00025	3.60206
2	4	25300000	24550000	26050000	17	0.00075	3.12494
3	4	29600000	28250000	30950000	19	2e-05	4.69897
4	6	11400000	10650000	12150000	13	0.0005	3.30103
5	8	24500000	23350000	25650000	17	4e-05	4.39794

### Sheet: Table S2
Supplemental Table S2. Salt-Specific Heritable Genes In Each Window
Window Index	Chromosome	MSU Gene Identifier
1	1	LOC_Os01g62970
1	1	LOC_Os01g63690
1	1	LOC_Os01g63870
1	1	LOC_Os01g63890
1	1	LOC_Os01g63900
1	1	LOC_Os01g63970
1	1	LOC_Os01g64020
1	1	LOC_Os01g64170
1	1	LOC_Os01g64310
1	1	LOC_Os01g64560
1	1	LOC_Os01g64810
1	1	LOC_Os01g64960
1	1	LOC_Os01g64980
1	1	LOC_Os01g65100
1	1	LOC_Os01g65330
1	1	LOC_Os01g65350
1	1	LOC_Os01g65370
1	1	LOC_Os01g65560
1	1	LOC_Os01g65904
1	1	LOC_Os01g65970
1	1	LOC_Os01g66120
2	4	LOC_Os04g41510
2	4	LOC_Os04g41530
2	4	LOC_Os04g41570
2	4	LOC_Os04g41700
2	4	LOC_Os04g41920
2	4	LOC_Os04g41960
2	4	LOC_Os04g42040
2	4	LOC_Os04g42430
2	4	LOC_Os04g42470
2	4	LOC_Os04g42650
2	4	LOC_Os04g42980
2	4	LOC_Os04g43160
2	4	LOC_Os04g43390
2	4	LOC_Os04g43680
2	4	LOC_Os04g43690
2	4	LOC_Os04g43750
2	4	LOC_Os04g43770
3	4	LOC_Os04g47830
3	4	LOC_Os04g47990
3	4	LOC_Os04g48290
3	4	LOC_Os04g48350
3	4	LOC_Os04g48530
3	4	LOC_Os04g49000
3	4	LOC_Os04g49370
3	4	LOC_Os04g49440
3	4	LOC_Os04g49460
3	4	LOC_Os04g49520
3	4	LOC_Os04g49580
3	4	LOC_Os04g49590
3	4	LOC_Os04g49620
3	4	LOC_Os04g49660
3	4	LOC_Os04g49670
3	4	LOC_Os04g49690
3	4	LOC_Os04g49748
3	4	LOC_Os04g49940
3	4	LOC_Os04g49954
3	4	LOC_Os04g50208
3	4	LOC_Os04g50670
3	4	LOC_Os04g51770
3	4	LOC_Os04g51800
3	4	LOC_Os04g52000
3	4	LOC_Os04g52090
4	6	LOC_Os06g18900
4	6	LOC_Os06g18910
4	6	LOC_Os06g18930
4	6	LOC_Os06g19010
4	6	LOC_Os06g19420
4	6	LOC_Os06g19740
4	6	LOC_Os06g19780
4	6	LOC_Os06g19854
4	6	LOC_Os06g20090
4	6	LOC_Os06g20340
4	6	LOC_Os06g20430
4	6	LOC_Os06g20620
4	6	LOC_Os06g20860
5	8	LOC_Os08g37370
5	8	LOC_Os08g37432
5	8	LOC_Os08g37595
5	8	LOC_Os08g37660
5	8	LOC_Os08g37720
5	8	LOC_Os08g37790
5	8	LOC_Os08g38130
5	8	LOC_Os08g38220
5	8	LOC_Os08g38410
5	8	LOC_Os08g38620
5	8	LOC_Os08g38700
5	8	LOC_Os08g38880
5	8	LOC_Os08g38910
5	8	LOC_Os08g39190
5	8	LOC_Os08g39210
5	8	LOC_Os08g39420
5	8	LOC_Os08g39450
5	8	LOC_Os08g39630
5	8	LOC_Os08g39880
5	8	LOC_Os08g40240
5	8	LOC_Os08g40510

### Sheet: Table S3
Supplemental Table S3. Functional Enrichment Results
Using Genes From All Windows
Term	Type	Description	Count	%	PValue	Genes	ListTotal	PopHits	PopTotal	FoldChange	Bonferroni	Benjamini	FDR
GO:0003700	GOTERM_MF	sequence-specific DNA binding transcription factor activity	14	16.2791	0.00134319	LOC_Os01g64020,LOC_Os01g64310,LOC_Os01g64560,LOC_Os01g65370,LOC_Os01g65970,LOC_Os01g66120,LOC_Os04g41570,LOC_Os04g43680,LOC_Os04g47990,LOC_Os04g48350,LOC_Os04g51800,LOC_Os04g52090,LOC_Os08g38220,LOC_Os08g39630	86	1877	32072	2.78158	0.0617866	0.136446	0.0308933
GO:0009719	GOTERM_BP	response to endogenous stimulus	10	11.6279	0.0171723	LOC_Os01g65370,LOC_Os01g66120,LOC_Os04g41570,LOC_Os04g43680,LOC_Os04g48530,LOC_Os04g49000,LOC_Os04g51800,LOC_Os04g52090,LOC_Os06g20340,LOC_Os08g38220	86	1486	32072	2.50962	0.789927	1	0.263309
Using Genes Only From Chromosome 1 (Window 1)
Term	Type	Description	Count	%	PValue	Genes	ListTotal	PopHits	PopTotal	FoldChange	Bonferroni	Benjamini	FDR
GO:0005634	GOTERM_CC	nucleus	9	45	0.00131548	LOC_Os01g63890,LOC_Os01g63900,LOC_Os01g64020,LOC_Os01g64170,LOC_Os01g64560,LOC_Os01g64980,LOC_Os01g65350,LOC_Os01g65560,LOC_Os01g66120	20	4038	32072	3.57415	0.0236786	0.0827592	0.0236786
GO:0003700	GOTERM_MF	sequence-specific DNA binding transcription factor activity	6	30	0.00401493	LOC_Os01g64020,LOC_Os01g64310,LOC_Os01g64560,LOC_Os01g65370,LOC_Os01g65970,LOC_Os01g66120	20	1877	32072	5.12605	0.0722688	0.126294	0.0361344
GO:0009058	GOTERM_BP	biosynthetic process	8	40	0.0146311	LOC_Os01g63970,LOC_Os01g64020,LOC_Os01g64310,LOC_Os01g64560,LOC_Os01g65330,LOC_Os01g65370,LOC_Os01g65970,LOC_Os01g66120	20	4709	32072	2.72432	0.26336	0.23869	0.0682927
GO:0006139	GOTERM_BP	nucleobase-containing compound metabolic process	7	35	0.0151762	LOC_Os01g64020,LOC_Os01g64310,LOC_Os01g64560,LOC_Os01g65350,LOC_Os01g65370,LOC_Os01g65970,LOC_Os01g66120	20	3614	32072	3.10603	0.273171	0.23869	0.0682927
Using Genes Only from Chromosome 4 (Windows 2 and 3)
Term	Type	Description	Count	%	PValue	Genes	ListTotal	PopHits	PopTotal	FoldChange	Bonferroni	Benjamini	FDR
GO:0005654	GOTERM_CC	nucleoplasm	3	7.89474	0.0200535	LOC_Os04g49370,LOC_Os04g49580,LOC_Os04g52090	38	187	32072	13.5401	0.681819	1	0.308357
GO:0009719	GOTERM_BP	response to endogenous stimulus	6	15.7895	0.0272079	LOC_Os04g41570,LOC_Os04g43680,LOC_Os04g48530,LOC_Os04g49000,LOC_Os04g51800,LOC_Os04g52090	38	1486	32072	3.40781	0.92507	1	0.308357
Using Genes Only From Chromosome 6 (Window 4)
Term	Type	Description	Count	%	PValue	Genes	ListTotal	PopHits	PopTotal	FoldChange	Bonferroni	Benjamini	FDR
NO ENRICHMENT
Using Genes Only From Chromosome 8 (Window 5)
Term	Type	Description	Count	%	PValue	Genes	ListTotal	PopHits	PopTotal	FoldChange	Bonferroni	Benjamini	FDR
NO ENRICHMENT
1Enrichment calculated using CARMO (http://bioinfo.sibs.ac.cn/carmo/Gene_Annotation.php)
